# miR-28 plus ibrutinib as a novel combination therapy for Diffuse Large B Cell Lymphoma

**DOI:** 10.1101/2022.09.27.509662

**Authors:** Teresa Fuertes, Emigdio Álvarez-Corrales, Patricia Ubieto-Capella, Álvaro Serrano-Navarro, Carmen Gómez-Escolar, Antonio de Molina, Juan Méndez, Almudena R. Ramiro, Virginia G. de Yébenes

**Author notes:** Equal contribution (Almudena R. Ramiro, Virginia G. de Yébenes). **Corresponding authors**: Almudena R Ramiro. Centro Nacional de Investigaciones Cardiovasculares. Melchor Fernandez Almagro 3. 28029 Madrid. or Virginia G de Yebenes Universidad Complutense de Madrid. Pza. Ramón y Cajal, s/n. 28040 Madrid.

## Abstract

Diffuse large B cell lymphoma (DLBCL) is the most common aggressive B cell lymphoma and accounts for nearly 40% of cases of B cell non-Hodgkin lymphoma. DLBCL is generally treated with R-CHOP chemotherapy, but many patients do not respond or relapse after treatment. Here, we analyzed the therapeutic potential of the tumor suppressor microRNA-28 (miR-28) for DLBCL, alone and in combination with the Bruton’s tyrosine kinase inhibitor ibrutinib. Combination therapy with miR-28 plus ibrutinib potentiated the anti-tumor effects of monotherapy with either agent by inducing a specific transcriptional cell-cycle arrest program that impairs DNA replication. Moreover, we found that downregulation of the miR-28-plus-ibrutinib gene signature correlates with better survival of ABC-DLBCL patients. These results provide evidence for the effectiveness of a new miRNA-based ibrutinib combination therapy for DLBCL and unveil the miR-28-plus-ibrutinib gene signature as a new predictor of outcome in ABC-DLBCL patients.

**STATEMENT OF SIGNIFICANCE:** This study demonstrates that a miRNA-based combination therapy with ibrutinib is superior to both monotherapies in DLBCL. miR-28 plus ibrutinib combined therapy inhibits DLBCL growth through the induction of a transcriptional program that impairs DNA replication. Our results provide a new gene signature with prognostic value for ABC-DLBCL.
