## Supplementary material for "miR-28 plus ibrutinib as a novel combination therapy for Diffuse Large B Cell Lymphoma": Table S2

### Sheet: A.Tumor volume
Table S2A.P-values (linear mixed model) from tumor volume analysis in MD-901 subcutaneous tumors treated with ibrutinib, miR-28 or combined treatment (miR-28 + ibrutinib) from Figure 2B. Significant p-values are shown in bold.
	Days since treatment
Comparison	D0	D1	D2	D3	D4	D5	D6	D7	D8
miR-28 vs control	0.9836	1	0.9271	0.1022	0.2204	0.0243	0.0152	0.3944	0.54
miR-28 vs miR-28 ib	0.9216	0.7854	0.8212	0.9372	0.5731	0.8794	0.1739	0.0044	0.0001
miR-28 vs ib	0.751	0.5043	0.5993	0.7962	0.795	0.7049	0.8629	0.0923	0.0838
Control vs miR-28 ib	0.9932	0.7786	0.4508	0.0235	0.0089	0.0024	<.0001	<.0001	<.0001
Control vs ib	0.9205	0.4966	0.2508	0.0088	0.0261	0.0009	0.0014	0.0009	0.0018
miR-28 ib vs ib	0.9832	0.9676	0.9816	0.9871	0.9829	0.9858	0.6029	0.7325	0.176

### Sheet: B.Tumor growth
Table S2B.P-values (linear mixed model) from tumor growth analysis in MD-901 subcutaneous tumors treated with ibrutinib, miR-28 or combined treatment (miR-28 + ibrutinib) from Figure 2B. Significant p-values are shown in bold.
	Days since treatment
Comparison	D0	D1	D2	D3	D4	D5	D6	D7	D8
miR-28 vs control	1	0.9957	0.7497	0.0761	0.1504	0.0095	0.0017	0.1893	0.0043
miR-28 vs miR-28 ib	1	0.9964	1	0.9961	0.9973	0.9607	0.9397	0.3787	0.1997
miR-28 vs ib	1	0.9958	0.9995	0.9263	0.7074	0.5611	0.2498	0.8897	0.2292
Control vs miR-28 ib	1	0.9702	0.7253	0.1257	0.0984	0.0381	0.0002	0.0025	<.0001
Control vs ib	1	0.9683	0.8108	0.2693	0.7158	0.2554	0.2689	0.5876	0.4322
miR-28 ib vs ib	1	1	0.9987	0.9791	0.5846	0.8441	0.0777	0.104	0.0011
