## Supplementary material for "miR-28 plus ibrutinib as a novel combination therapy for Diffuse Large B Cell Lymphoma": Table S4

### Sheet: A.miR28+ib signature
Table S4A.Genes of miR-28+ ib signature (see Figure S3B )
PLXND1
CREBBP
CLCN6
BRCA1
GPRC5A
POLA2
MDH1
NCAPH2
RFC2
RAD51
POLQ
POLD1
MCM10
ASPM
MYO9A
NUCKS1
NEDD4
TRIP13
MCM2
SDHA
ACTB
MCM6
BAZ2A
PPP1R12B
PSEN1
RBL1
OSGEP
CLSPN
CDC45
CDC6
BRPF3
SH3GLB1
RANBP1
HMGXB4
MTHFD1
GINS1
OIP5
BLOC1S6
ZDHHC2
MCM4
RNASEH2A
ASF1B
LIG1
OGDH
PLEKHA8
KLHL5
NCAPG
FOXM1
RFC5
SRSF3
MCM3
GMNN
LMNB1
SRSF7
MECR
IVNS1ABP
NR5A2
RHOQ
HELLS
TMPO
ZWINT
DDX39A
TUBA1B
NUP85
XRCC3
PKMYT1
DNAJB9
DUT
E2F8
RSPH3
TMEM160
GINS2
H3F3B
PCNA
NASP
TIMM10
TMEM243
CDK4
TCF19
CENPO
KIF11
DNA2
WRAP53
DUS3L
PLK4
DTL
UBR3
CCNA2
CDCA5
NCAPG2
GINS4
CDKN2A
MKI67
INCENP
CHEK1
TMEM123
HNRNPDL
ATAD2
TAB3
HPD
B4GALT3
EPB41
MIS18A
TONSL
RECQL4
SPC24
CCNF
TAF6L
KIF15
CDC25A
SHISA5
MAD2L1
HGSNAT
LRR1
COMTD1
MCM7
KIAA0430
CHAF1A
NDUFV1
DTYMK
FEN1
RASSF6
HNRNPA3
CDK1
CDCA4
RRM2
THOP1
GOLGB1
EXO1
NR1D2
ATAD5
TYMS
POLE
PUS1
AURKB
SKIDA1
KCNH8
SIVA1
KIF18B
ANKRD20A5P
TUBB
XRCC2
BLM
PSAP
WDHD1
DDX39B
ARHGAP11A
HLA-DOA
SDAD1P1
ZNF37BP
RPL23AP24
BNIP3P41
AC107982.4
RP11-87C12.2
RP11-49K24.6
TAF15
UHRF1

### Sheet: B.IPA miR-28+ib signature
Table S4B.IPA "Canonical pathway" analysis of miR-28+ ib signature in RNAseq gene expression analysis of MD-901 cells treated with miR-28+ ibrutinib versus control.P-values were corrected for multiple testing using the Benjamini-Hochberg (B-H) false discovery rate.Canonical pathways with a z-score value are shown.
Ingenuity Canonical Pathways	-log(B-H p-value)	Ratio	z-score	Molecules
Cell Cycle Control of Chromosomal Replication	16.9	0.25	-3.742	CDC45,CDC6,CDK1,CDK4,DNA2,MCM2,MCM3,MCM4,MCM6,MCM7,PCNA,POLA2,POLD1,POLE
Role of BRCA1 in DNA Damage Response	7.49	0.113	-0.816	ACTB,BLM,BRCA1,CHEK1,E2F8,RAD51,RBL1,RFC2,RFC5
Estrogen-mediated S-phase Entry	6.69	0.231	-1.633	CCNA2,CDC25A,CDK1,CDK4,E2F8,RBL1
NER (Nucleotide Excision Repair, Enhanced Pathway)	6.69	0.0874	-1.89	CHAF1A,DNA2,H3-3A/H3-3B,PCNA,POLA2,POLD1,POLE,RFC2,RFC5
ATM Signaling	4.44	0.0707	-0.816	BLM,BRCA1,CDC25A,CDK1,CHEK1,CREBBP,RAD51
Kinetochore Metaphase Signaling Pathway	4.16	0.0631	-2.449	AURKB,CDK1,CENPO,INCENP,MAD2L1,SPC24,ZWINT
BER (Base Excision Repair) Pathway	4.01	0.114	-2.236	FEN1,PCNA,POLE,RFC2,RFC5
Cyclins and Cell Cycle Regulation	3.83	0.0714	-2.236	CCNA2,CDC25A,CDK1,CDK4,E2F8,RBL1
Mitotic Roles of Polo-Like Kinase	3.21	0.0758	-2	CDC25A,CDK1,KIF11,PKMYT1,PLK4
Cell Cycle: G2/M DNA Damage Checkpoint Regulation	2.53	0.08	-1	BRCA1,CDK1,CHEK1,PKMYT1
Sumoylation Pathway	2.38	0.0485	0.447	CREBBP,PCNA,RFC2,RFC5,RHOQ
Cell Cycle: G1/S Checkpoint Regulation	2.15	0.0588	1	CDC25A,CDK4,E2F8,RBL1
Senescence Pathway	1.82	0.0235	1.134	CDC25A,CDK1,CDK4,CHEK1,CREBBP,E2F8,RBL1
Breast Cancer Regulation by Stathmin1	1.76	0.0168	1.265	AURKB,CDK1,CDK4,CREBBP,E2F8,FOXM1,GPRC5A,SIVA1,TUBA1B,TUBB
Aryl Hydrocarbon Receptor Signaling	1.72	0.0314	-1.342	CCNA2,CDK4,CHEK1,MCM7,RBL1
ID1 Signaling Pathway	1.38	0.025	-0.447	ATAD5,CDK4,CREBBP,KIF11,TYMS
Sirtuin Signaling Pathway	0.863	0.0171	-2	H3-3A/H3-3B,NEDD4,SDHA,TIMM10,TUBA1B

### Sheet: C. GSEA miR-28+ ib signature
Table S4C.GSEA of miR-28 + ib signature in RNAseq gene expression analysis of MD-901 cells treated with miR-28 + ibrutinib versus control. GSEA was performed with reactome gene sets.
GSEA	SIZE	ES	NES	NOM p-val	FDR q-val	FWER p-val
Reactome_DNA_Replication	127	-0.57	-2.1	0	0.004	0.002
Reactome_DNA_Replication_Pre_initiation	85	-0.58	-2.05	0	0.009	0.009
Reactome_DNA_strand_elongation	32	-0.71	-2.04	0	0.006	0.009
Reactome_synthesis_of_DNA	117	-0.55	-2.02	0	0.006	0.012
Reactome_G1_S_Specific_Transcription	28	-0.71	-2	0	0.008	0.02
Reactome_chromosome maintenance	88	-0.55	-1.97	0	0.011	0.033
Reactome_activation_of_ATR_in_response_to_replication_stress	37	-0.64	-1.95	0	0.011	0.049
Reactome_Activation_of_the_pre_replicatve_complex	32	-0.68	-1.95	0	0.012	0.046
Reactome_cell_cycle_checkpoins	247	-0.47	-1.9	0	0.024	0.125
Reactome_G2_M_checkpoints	128	-0.49	-1.81	0	0.049	0.347
Reactome_cell_cycle_mitotic	479	-0.42	-1.75	0	0.06	0.578
Reactome_mitotic_G1_phase_and_G1_S_transition	144	-0.44	-1.67	0	0.086	0.858
